# Characterization and functional analysis of *Toxoplasma* Golgi-associated proteins identified by proximity labelling

**DOI:** 10.1101/2024.02.02.578703

**Authors:** Rebecca R. Pasquarelli, Justin J. Quan, Emily S. Cheng, Vivian Yang, Timmie A. Britton, Jihui Sha, James A. Wohlschlegel, Peter J. Bradley

## Abstract

*Toxoplasma gondii* possesses a highly polarized secretory pathway that contains both broadly conserved eukaryotic organelles and unique apicomplexan organelles which play essential roles in the parasite’s lytic cycle. As in other eukaryotes, the *T. gondii* Golgi apparatus sorts and modifies proteins prior to their distribution to downstream organelles. Many of the typical trafficking factors found involved in these processes are missing from apicomplexan genomes, suggesting that these parasites have evolved unique proteins to fill these roles. Here we identify a novel Golgi-localizing protein (ULP1) which contains structural homology to the eukaryotic trafficking factor p115/Uso1. We demonstrate that depletion of ULP1 leads to a dramatic reduction in parasite fitness and replicative ability. Using ULP1 as bait for TurboID proximity labelling and immunoprecipitation, we identify eleven more novel Golgi-associated proteins and demonstrate that ULP1 interacts with the *T. gondii* COG complex. These proteins include both conserved trafficking factors and parasite-specific proteins. Using a conditional knockdown approach, we assess the effect of each of these eleven proteins on parasite fitness. Together, this work reveals a diverse set of novel *T. gondii* Golgi-associated proteins that play distinct roles in the secretory pathway. As several of these proteins are absent outside of the Apicomplexa, they represent potential targets for the development of novel therapeutics against these parasites.

**Importance:** Apicomplexan parasites such as *Toxoplasma gondii* infect a large percentage of the world’s population and cause substantial human disease. These widespread pathogens use specialized secretory organelles to infect their host cells, modulate host cell functions, and cause disease. While the functions of the secretory organelles are now better understood, the Golgi apparatus of the parasite remains largely unexplored, particularly regarding parasite-specific innovations that may help direct traffic intracellularly. In this work, we characterize ULP1, a protein that is unique to parasites but shares structural similarity to the eukaryotic trafficking factor p115/Uso1. We show that ULP1 plays an important role in parasite replication and demonstrate that it interacts with the conserved oligomeric Golgi (COG) complex. We then use ULP1 proximity labelling to identify eleven additional Golgi-associated proteins which we functionally analyze via conditional knockdown. This work expands our knowledge of the *Toxoplasma* Golgi apparatus and identifies potential targets for therapeutic intervention.
