## Supplemental Table 2 for "Characterization and functional analysis of *Toxoplasma* Golgi-associated proteins identified by proximity labelling"

### Sheet: filtered annotated data
	Gene ID	Control	Ulp13xHA IP	Enrichment Fold	Enrichment Diff	ToxoDB Annotation	GWCS	SP	#TMDs	Computed GO Components	Computed GO Functions	Computed GO Processes
Ulp1	TGGT1_289120	0	382	#DIV/0!	382	hypothetical protein	-3.8	No	0	N/A	N/A	N/A
COG1	TGGT1_290310	0	59	#DIV/0!	59	hypothetical protein	-3.75	No	0	N/A	N/A	N/A
COG2	TGGT1_273580	0	40	#DIV/0!	40	hypothetical protein	-3.87	No	0	membrane	N/A	Golgi organization;protein transport
GLP3	TGGT1_216370	0	38	#DIV/0!	38	hypothetical protein	-4.37	No	0	N/A	N/A	N/A
COG5	TGGT1_251730	0	35	#DIV/0!	35	hypothetical protein	-4.64	No	0	Golgi transport complex	N/A	intra-Golgi vesicle-mediated transport
COG6	TGGT1_224150	0	26	#DIV/0!	26	hypothetical protein	-3.18	No	0	Golgi membrane;Golgi transport complex	N/A	intra-Golgi vesicle-mediated transport;protein transport
	TGGT1_294800B	0	25	#DIV/0!	25	putative elongation factor 1-alpha (EF-1-ALPHA)	N/A	No	0	N/A	GTP binding;GTPase activity;sulfate adenylyltransferase (ATP) activity;translation elongation factor activity	N/A
	TGGT1_359490	0	25	#DIV/0!	25	elongation factor 1-alpha	N/A	No	0	N/A	GTP binding;translation elongation factor activity	N/A
COG7	TGGT1_242030	0	22	#DIV/0!	22	hypothetical protein	-3.95	No	0	N/A	N/A	N/A
COG4	TGGT1_212150	0	20	#DIV/0!	20	hypothetical protein	-4.24	No	0	N/A	N/A	N/A
COG3	TGGT1_306410	0	15	#DIV/0!	15	hypothetical protein	-3.55	No	0	cis-Golgi network;membrane	N/A	intracellular protein transport
	TGGT1_264660	4	16	4	12	SAG-related sequence SRS44	0.85	No	0	membrane	hydrolase activity	N/A
COG8	TGGT1_411590	0	12	#DIV/0!	12	nucleoside-triphosphatase	N/A	YES	0	N/A	ATP binding;hydrolase activity	N/A
	TGGT1_240540	0	11	#DIV/0!	11	hypothetical protein	-3.03	No	0	Golgi transport complex	N/A	N/A
	TGGT1_280370	6	17	2.83333	11	hypothetical protein	-2.14	No	0	N/A	N/A	N/A
	TGGT1_311000	0	11	#DIV/0!	11	hypothetical protein	-1.78	No	0	N/A	N/A	N/A
	TGGT1_248130	0	8	#DIV/0!	8	hypothetical protein	0.1	No	0	N/A	N/A	N/A
	TGGT1_305340	7	15	2.14286	8	corepressor complex CRC230	-4.69	No	0	N/A	protein binding	N/A
	TGGT1_217460	4	11	2.75	7	glutaminyl-tRNA synthetase (GlnRS)	-3.72	No	0	cytoplasm	ATP binding;aminoacyl-tRNA ligase activity;glutamine-tRNA ligase activity;nucleotide binding	glutaminyl-tRNA aminoacylation;tRNA aminoacylation;tRNA aminoacylation for protein translation;translation
	TGGT1_256760	4	11	2.75	7	pyruvate kinase PyK1	-4.03	No	0	cytoplasm;inner membrane pellicle complex	catalytic activity;kinase activity;magnesium ion binding;potassium ion binding;pyruvate kinase activity	glycolytic process
	TGGT1_219850	5	11	2.2	6	prolyl-tRNA synthetase (ProRS)	-4.45	No	0	cytoplasm	ATP binding;aminoacyl-tRNA editing activity;aminoacyl-tRNA ligase activity;nucleotide binding;proline-tRNA ligase activity	prolyl-tRNA aminoacylation;tRNA aminoacylation for protein translation
	TGGT1_243800	0	6	#DIV/0!	6	putative long-chain fatty acid CoA ligase	0.25	No	0	N/A	acyl-CoA ligase activity;catalytic activity;decanoate-CoA ligase activity;long-chain fatty acid-CoA ligase activity	metabolic process
	TGGT1_249390	2	8	4	6	glutamate/leucine/phenylalanine/valine dehydrogenase family protein	1	No	0	N/A	glutamate dehydrogenase (NAD+) activity;oxidoreductase activity	cellular amino acid metabolic process;obsolete oxidation-reduction process
	TGGT1_207840	0	5	#DIV/0!	5	ribosomal protein RPS17	-3.75	No	0	intracellular anatomical structure;ribosome	structural constituent of ribosome	translation
	TGGT1_212250	0	5	#DIV/0!	5	XPG N-terminal domain-containing protein	-0.26	No	0	N/A	nuclease activity	DNA repair
	TGGT1_217890	5	10	2	5	putative alkyl hydroperoxide reductase/ Thiol specific antioxidant/ Mal allergen	0.23	No	0	obsolete cell	antioxidant activity;oxidoreductase activity;peroxidase activity;peroxiredoxin activity	cell redox homeostasis;obsolete oxidation-reduction process
	TGGT1_219520	0	5	#DIV/0!	5	histone arginine methyltransferase PRMT1	-0.04	No	0	cytoplasm	histone-arginine N-methyltransferase activity;methyltransferase activity;protein methyltransferase activity;protein-arginine N-methyltransferase activity	metabolic process;peptidyl-arginine methylation;protein methylation
	TGGT1_221660	2	7	3.5	5	DEAD/DEAH box helicase domain-containing protein	-4.4	No	0	N/A	ATP binding;helicase activity;nucleic acid binding	N/A
	TGGT1_226510	0	5	#DIV/0!	5	Sec23/Sec24 trunk domain-containing protein	-4.28	No	0	COPII vesicle coat	zinc ion binding	endoplasmic reticulum to Golgi vesicle-mediated transport;intracellular protein transport
	TGGT1_249180	0	5	#DIV/0!	5	bifunctional dihydrofolate reductase-thymidylate synthase	N/A	No	0	N/A	dihydrofolate reductase activity;thymidylate synthase activity	dTMP biosynthetic process;glycine biosynthetic process;methylation;nucleotide biosynthetic process;obsolete oxidation-reduction process;one-carbon metabolic process;tetrahydrofolate biosynthetic process
	TGGT1_294770	0	5	#DIV/0!	5	Armadillo/beta-catenin family repeat-containing protein	-3.54	No	0	N/A	protein binding	N/A
	TGGT1_305450	0	5	#DIV/0!	5	acetyltransferase, GNAT family protein	-1.32	No	1	integral component of membrane	N-acetyltransferase activity	N/A
	TGGT1_310490	2	7	3.5	5	ribosomal protein RPL27A	-5.95	No	0	large ribosomal subunit;ribosome	structural constituent of ribosome	translation
	TGGT1_202370	0	4	#DIV/0!	4	putative T-complex protein 1, epsilon subunit (TCP-1-epsilon)	-6.05	No	0	cytoplasm	ATP binding;unfolded protein binding	cellular protein metabolic process;protein folding
	TGGT1_205470	4	8	2	4	putative translation elongation factor 2 family protein	-4.31	No	0	N/A	GTP binding;GTPase activity;translation elongation factor activity	N/A
	TGGT1_214320	0	4	#DIV/0!	4	facilitative glucose transporter GT1	-1.01	No	12	integral component of membrane;membrane;plasma membrane	transmembrane transporter activity	carbohydrate transport;transmembrane transport
	TGGT1_218590	0	4	#DIV/0!	4	protein phosphatase 2C domain-containing protein	0.43	No	0	N/A	catalytic activity;phosphoprotein phosphatase activity;protein serine/threonine phosphatase activity	protein dephosphorylation
	TGGT1_224900	0	4	#DIV/0!	4	putative adenylate kinase	-4.02	No	0	N/A	ATP binding;adenylate kinase activity;nucleobase-containing compound kinase activity	nucleobase-containing compound metabolic process
	TGGT1_225160	0	4	#DIV/0!	4	hypothetical protein	2.07	No	2	integral component of membrane	N/A	N/A
	TGGT1_226380	3	7	2.33333	4	hypothetical protein	1.98	YES	2	integral component of membrane	N/A	N/A
	TGGT1_232410	0	4	#DIV/0!	4	PDI family protein	0.99	No	0	N/A	protein-disulfide reductase (NAD(P)) activity	N/A
	TGGT1_236070	4	8	2	4	pyrroline-5-carboxylate reductase	0.79	No	0	N/A	oxidoreductase activity;pyrroline-5-carboxylate reductase activity	L-proline biosynthetic process;obsolete oxidation-reduction process;proline biosynthetic process
	TGGT1_236650	2	6	3	4	DEAD (Asp-Glu-Ala-Asp) box polypeptide 17	-5.58	No	0	nucleus	ATP binding;helicase activity;nucleic acid binding	N/A
	TGGT1_252630	0	4	#DIV/0!	4	hypothetical protein	-1.45	No	0	N/A	N/A	N/A
	TGGT1_258950	0	4	#DIV/0!	4	lectin family protein	1.16	No	2	integral component of membrane;membrane	N/A	N/A
	TGGT1_264130	4	8	2	4	hypothetical protein	-3.25	No	0	N/A	N/A	N/A
	TGGT1_267400	0	4	#DIV/0!	4	ribosomal protein RPL32	-2.81	No	0	intracellular anatomical structure;ribosome	structural constituent of ribosome	translation
	TGGT1_280610	2	6	3	4	signal recognition particle receptor alpha subunit	-6.1	No	0	signal recognition particle receptor complex	GTP binding;GTPase activity;signal recognition particle binding	SRP-dependent cotranslational protein targeting to membrane;intracellular protein transport;obsolete GTP catabolic process
	TGGT1_282140	0	4	#DIV/0!	4	cwf21 protein	-3.44	No	0	N/A	N/A	N/A
	TGGT1_286630	3	7	2.33333	4	redoxin domain-containing protein	1.57	No	1	obsolete cell	antioxidant activity;oxidoreductase activity;peroxidase activity;peroxiredoxin activity	cell redox homeostasis;obsolete oxidation-reduction process
	TGGT1_290890	0	4	#DIV/0!	4	putative carbonyl reductase 1	-0.01	No	0	N/A	carbonyl reductase (NADPH) activity;oxidoreductase activity	metabolic process
	TGGT1_292920	4	8	2	4	putative heat shock protein 75	-2.89	No	0	N/A	ATP binding;unfolded protein binding	protein folding;response to stress
	TGGT1_298610	0	4	#DIV/0!	4	GYF domain-containing protein	-2.16	No	0	N/A	protein binding	N/A
	TGGT1_305860	4	8	2	4	calcium-dependent protein kinase CDPK3	-0.09	No	0	apical part of cell;cytoplasm	ATP binding;calcium ion binding;calmodulin-dependent protein kinase activity;protein kinase activity	protein phosphorylation
	TGGT1_309820	4	8	2	4	ribosomal protein RPL11	-4.13	No	0	intracellular anatomical structure;ribosome	structural constituent of ribosome	translation
	TGGT1_310030	4	8	2	4	putative cyclase-associated protein	1.17	No	0	N/A	actin binding	cell morphogenesis;cytoskeleton organization
	TGGT1_315220	0	4	#DIV/0!	4	rhoptry protein ROP14	-0.78	No	9	apical part of cell;integral component of membrane	hydrolase activity	N/A
	TGGT1_315290	0	4	#DIV/0!	4	hypothetical protein	1.21	No	0	N/A	N/A	N/A
	TGGT1_204020	3	6	2	3	ribosomal protein RPL8	-4.99	No	0	intracellular anatomical structure;large ribosomal subunit;ribosome	RNA binding;structural constituent of ribosome	translation
	TGGT1_209680	0	3	#DIV/0!	3	hypothetical protein	-1.02	No	0	N/A	N/A	N/A
	TGGT1_210370	0	3	#DIV/0!	3	hypothetical protein	1.07	YES	0	N/A	N/A	N/A
	TGGT1_213730	0	3	#DIV/0!	3	lanthionine synthetase C family protein	0.22	No	0	N/A	catalytic activity	N/A
TgEpsL	TGGT1_214180	0	3	#DIV/0!	3	ENTH domain-containing protein	-0.52	No	0	N/A	N/A	N/A
	TGGT1_215775	0	3	#DIV/0!	3	rhoptry protein ROP8	1.08	YES	1	apical part of cell	ATP binding;protein kinase activity	protein phosphorylation
	TGGT1_216750	0	3	#DIV/0!	3	Paf1/RNA polymerase II complex component LEO1	-0.55	No	0	Cdc73/Paf1 complex	N/A	Histone modification;transcription elongation from RNA polymerase II promoter
	TGGT1_223140	0	3	#DIV/0!	3	tRNA binding domain-containing protein	0.21	No	0	N/A	tRNA binding	N/A
	TGGT1_224220	0	3	#DIV/0!	3	serine/threonine-protein phosphatase PP2A catalytic subunit	-1.5	No	0	N/A	hydrolase activity;phosphoprotein phosphatase activity	N/A
	TGGT1_225470	0	3	#DIV/0!	3	peptide methionine sulfoxide reductase	0.25	No	0	N/A	oxidoreductase activity, acting on a sulfur group of donors, disulfide as acceptor;peptide-methionine (S)-S-oxide reductase activity	obsolete oxidation-reduction process;protein metabolic process
	TGGT1_226910	0	3	#DIV/0!	3	Amylo-alpha-1,6-glucosidase	-0.24	No	0	N/A	4-alpha-glucanotransferase activity;amylo-alpha-1,6-glucosidase activity;beta-maltose 4-alpha-glucanotransferase activity;catalytic activity	glycogen biosynthetic process;glycogen catabolic process
	TGGT1_231140	0	3	#DIV/0!	3	ribosomal protein RPS25	-3.46	No	0	ribosome	N/A	N/A
	TGGT1_232250	0	3	#DIV/0!	3	catalase	2.08	No	0	cytoplasm	catalase activity;heme binding;metal ion binding	hydrogen peroxide catabolic process;obsolete oxidation-reduction process;response to oxidative stress
	TGGT1_238940	0	3	#DIV/0!	3	putative GDP mannose 4,6-dehydratase	-0.53	No	0	N/A	GDP-mannose 4,6-dehydratase activity;catalytic activity;dTDP-4-dehydrorhamnose reductase activity;obsolete coenzyme binding	GDP-mannose metabolic process;cellular metabolic process;extracellular polysaccharide biosynthetic process
	TGGT1_240690	0	3	#DIV/0!	3	S-adenosyl methionine synthetase	-4.44	No	0	N/A	ATP binding;metal ion binding;methionine adenosyltransferase activity	S-adenosylmethionine biosynthetic process;one-carbon metabolic process
COP1 subunit ε	TGGT1_244390	0	3	#DIV/0!	3	coatomer epsilon subunit protein	-0.92	No	0	COPI vesicle coat	protein binding;structural molecule activity	retrograde vesicle-mediated transport, Golgi to endoplasmic reticulum
	TGGT1_244650	0	3	#DIV/0!	3	putative eukaryotic initiation factor-5	-4.08	No	0	N/A	binding;protein binding;translation initiation factor activity	translational initiation
	TGGT1_251620	0	3	#DIV/0!	3	putative flap structure-specific endonuclease 1	-3.9	No	0	mitochondrion;nucleolus;nucleoplasm	5'-3' exonuclease activity;5'-flap endonuclease activity;DNA binding;catalytic activity;hydrolase activity, acting on ester bonds;magnesium ion binding;nuclease activity	DNA repair;DNA replication;DNA replication, removal of RNA primer;base-excision repair
	TGGT1_257350	2	5	2.5	3	putative eukaryotic translation initiation factor	-4.05	No	0	N/A	RNA binding;protein binding;translation initiation factor activity	RNA metabolic process
	TGGT1_259260	0	3	#DIV/0!	3	membrane protein FtsH1	-4.16	No	1	apicoplast;integral component of membrane	ATP binding;ATP hydrolysis activity;metalloendopeptidase activity;microtubule-severing ATPase activity	proteolysis
	TGGT1_260440	0	3	#DIV/0!	3	nuclear factor NF3	0.03	No	0	cytoplasm;nucleus	N/A	N/A
	TGGT1_260630	0	3	#DIV/0!	3	DnaJ family Sec63 protein	-3.8	No	3	integral component of membrane	heat shock protein binding	posttranslational protein targeting to membrane, translocation
	TGGT1_267430	0	3	#DIV/0!	3	DnaJ domain-containing protein	-4.61	No	4	integral component of membrane	heat shock protein binding	N/A
	TGGT1_276140	0	3	#DIV/0!	3	ADP ribosylation factor ARF1	-1.44	No	0	Golgi apparatus;cytoplasm;intracellular anatomical structure;nucleus	GTP binding	small GTPase mediated signal transduction
	TGGT1_289300	0	3	#DIV/0!	3	methionyl-tRNA synthetase	-5.07	No	0	cytoplasm	ATP binding;aminoacyl-tRNA ligase activity;methionine-tRNA ligase activity;nucleotide binding;tRNA binding	methionyl-tRNA aminoacylation;tRNA aminoacylation for protein translation
	TGGT1_290700	2	5	2.5	3	hypothetical protein	1.31	YES	0	N/A	N/A	N/A
	TGGT1_298020	0	3	#DIV/0!	3	DEAD-family helicase	-4.44	No	0	N/A	ATP binding;helicase activity;nucleic acid binding	N/A
	TGGT1_300120	3	6	2	3	aminotransferase, class V superfamily protein	1.03	No	0	N/A	catalytic activity;cysteine desulfurase activity;transaminase activity	metabolic process
	TGGT1_305010	0	3	#DIV/0!	3	putative pre-mRNA branch site protein p14	0.41	No	0	N/A	RNA binding;nucleic acid binding	N/A
	TGGT1_310860	0	3	#DIV/0!	3	U5 snRNP-specific protein	-0.51	No	0	N/A	histone acetyltransferase activity;protein binding	N/A
	TGGT1_311310	0	3	#DIV/0!	3	protein phosphatase 2B catalytic subunit, calcineurin family phosphatse superfamily protein	-3.24	No	0	N/A	hydrolase activity;phosphoprotein phosphatase activity	N/A
	TGGT1_312200	0	3	#DIV/0!	3	serine/threonine protein phosphatase	0.71	No	0	N/A	hydrolase activity;phosphoprotein phosphatase activity;protein binding	protein dephosphorylation
	TGGT1_313010	3	6	2	3	DEAD (Asp-Glu-Ala-Asp) box polypeptide DDX6	-0.38	No	0	N/A	ATP binding;helicase activity;nucleic acid binding	N/A
	TGGT1_318310	3	6	2	3	transketolase	-1.14	No	0	N/A	catalytic activity;formaldehyde transketolase activity;metal ion binding;transketolase activity	metabolic process
	TGGT1_320020	0	3	#DIV/0!	3	transporter, major facilitator family protein	-4.11	No	12	integral component of membrane	transmembrane transporter activity	transmembrane transport
	TGGT1_200470	0	2	#DIV/0!	2	hypothetical protein	0.19	No	0	N/A	N/A	N/A
	TGGT1_202620	0	2	#DIV/0!	2	hypothetical protein	0.94	YES	1	integral component of membrane	N/A	N/A
	TGGT1_205180	2	4	2	2	RNA recognition motif-containing protein	-5.79	No	0	U1 snRNP	U1 snRNA binding;nucleic acid binding	mRNA splicing, via spliceosome
	TGGT1_205550	0	2	#DIV/0!	2	AGC kinase	0.21	No	0	N/A	AMP-activated protein kinase activity;ATP binding;cAMP-dependent protein kinase activity;protein kinase activity	protein phosphorylation
	TGGT1_206610	2	4	2	2	pyruvate dehydrogenase complex subunit PDH-E2	-2.97	YES	0	apicoplast	acyltransferase activity;dihydrolipoyllysine-residue acetyltransferase activity	metabolic process
	TGGT1_213770	0	2	#DIV/0!	2	putative Superkiller viralicidic activity 2 family 2	-5.24	No	0	N/A	ATP binding;RNA binding;RNA helicase activity;helicase activity;hydrolase activity, acting on acid anhydrides, in phosphorus-containing anhydrides;nucleic acid binding	RNA catabolic process
	TGGT1_214840	0	2	#DIV/0!	2	AP2 domain transcription factor AP2X-7	-3.39	No	0	N/A	DNA-binding transcription factor activity	regulation of transcription, DNA-templated
	TGGT1_216510	0	2	#DIV/0!	2	putative thioredoxin	-4.8	No	1	integral component of membrane	N/A	N/A
Crk2	TGGT1_218220	0	2	#DIV/0!	2	putative cell-cycle-associated protein kinase CDK	-4.05	No	0	N/A	ATP binding;RNA polymerase II CTD heptapeptide repeat kinase activity;protein kinase activity	protein phosphorylation
	TGGT1_219130	0	2	#DIV/0!	2	NADPH-glutathione reductase	-3.53	YES	1	cytoplasm;obsolete cell	NADP binding;flavin adenine dinucleotide binding;glutathione-disulfide reductase (NADPH) activity;oxidoreductase activity;oxidoreductase activity, acting on a sulfur group of donors, NAD(P) as acceptor	cell redox homeostasis;glutathione metabolic process;obsolete oxidation-reduction process
	TGGT1_219540	2	4	2	2	cytosolic tRNA-Ala synthetase	-4.53	YES	0	cytoplasm;mitochondrion	ATP binding;alanine-tRNA ligase activity;aminoacyl-tRNA ligase activity;nucleic acid binding;nucleotide binding;tRNA binding;zinc ion binding	alanyl-tRNA aminoacylation;mitochondrial alanyl-tRNA aminoacylation;tRNA aminoacylation
	TGGT1_219860	0	2	#DIV/0!	2	putative replication licensing factor	-4.37	No	0	MCM complex;nucleus	ATP binding;DNA binding;DNA helicase activity;magnesium chelatase activity	DNA replication;DNA replication initiation;chlorophyll biosynthetic process;photosynthesis
	TGGT1_220860	0	2	#DIV/0!	2	DEAD/DEAH box helicase	-5.2	No	0	N/A	ATP binding;DNA binding;helicase activity;hydrolase activity;nucleic acid binding	N/A
	TGGT1_222170	0	2	#DIV/0!	2	dense-granule antigen DG32	-2.93	No	0	N/A	N/A	N/A
	TGGT1_222910	0	2	#DIV/0!	2	phosphoglycerate mutase	-0.97	No	0	N/A	N/A	N/A
	TGGT1_224960	0	2	#DIV/0!	2	hypothetical protein	-5.1	No	1	Sec62/Sec63 complex;integral component of membrane	N/A	posttranslational protein targeting to membrane, translocation
	TGGT1_225060	0	2	#DIV/0!	2	nucleoredoxin family protein	-0.9	No	0	obsolete cell	antioxidant activity;oxidoreductase activity;protein-disulfide reductase (NAD(P)) activity	cell redox homeostasis;obsolete oxidation-reduction process
	TGGT1_227600	2	4	2	2	ribosomal protein RPL34	-5.27	No	0	intracellular anatomical structure;ribosome	structural constituent of ribosome	translation
	TGGT1_227810	0	2	#DIV/0!	2	rhoptry kinase family protein ROP11 (incomplete catalytic triad)	0.25	No	0	apical part of cell	ATP binding;protein kinase activity	protein phosphorylation
	TGGT1_229250A	0	2	#DIV/0!	2	ribosomal protein RPL28	-6.04	No	0	ribosome	structural constituent of ribosome	translation
	TGGT1_229930	0	2	#DIV/0!	2	p25-alpha family protein	1.91	No	0	N/A	N/A	N/A
	TGGT1_231600	0	2	#DIV/0!	2	HEAT repeat-containing protein	-2.41	No	0	N/A	N/A	protein import into nucleus
	TGGT1_231960	0	2	#DIV/0!	2	putative omega secalin	1.48	YES	0	N/A	N/A	N/A
	TGGT1_234505	0	2	#DIV/0!	2	putative phenylalanyl-tRNA synthetase alpha chain A	-4.4	No	0	cytoplasm	ATP binding;aminoacyl-tRNA ligase activity;nucleotide binding;phenylalanine-tRNA ligase activity;tRNA binding	phenylalanyl-tRNA aminoacylation;tRNA aminoacylation;tRNA aminoacylation for protein translation
	TGGT1_236620	2	4	2	2	protein kinase (incomplete catalytic triad)	1.46	No	0	N/A	ATP binding;protein kinase activity	protein phosphorylation
	TGGT1_242290	0	2	#DIV/0!	2	putative proteasome subunit alpha1	-4.48	No	0	cytoplasm;nucleus;proteasome core complex;proteasome core complex, alpha-subunit complex	endopeptidase activity;threonine-type endopeptidase activity	proteolysis involved in cellular protein catabolic process;ubiquitin-dependent protein catabolic process
Vps35	TGGT1_242660	2	4	2	2	putative vacuolar sorting protein 35	-4.39	No	0	cytosol;retromer, cargo-selective complex	N/A	protein transport;retrograde transport, endosome to Golgi
	TGGT1_245710	0	2	#DIV/0!	2	putative phosphatidylinositol-4-phosphate 5-kinase	1.15	No	0	N/A	histone-lysine N-methyltransferase activity;kinase activity	N/A
	TGGT1_248810	0	2	#DIV/0!	2	nuclear factor NF7	-0.8	No	0	cytoplasm;nucleus	N/A	N/A
Rab7	TGGT1_248880	2	4	2	2	GTPase RAB7	-2.67	No	0	cytoplasm;intracellular anatomical structure;nucleus	GTP binding;GTPase activity	small GTPase mediated signal transduction
	TGGT1_250810	0	2	#DIV/0!	2	ribosomal protein RPL35	-5.04	No	1	integral component of membrane;intracellular anatomical structure;ribosome	structural constituent of ribosome	translation
	TGGT1_252290	2	4	2	2	putative importin alpha	-5.32	No	0	cytoplasm;host cell nucleus;nucleus	nuclear import signal receptor activity;obsolete protein transporter activity;protein binding	protein import into nucleus
	TGGT1_252380	0	2	#DIV/0!	2	hypothetical protein	-1.01	YES	1	integral component of membrane	N/A	N/A
	TGGT1_252430	0	2	#DIV/0!	2	hypothetical protein	-0.59	No	0	N/A	N/A	N/A
	TGGT1_257070	0	2	#DIV/0!	2	hypothetical protein	-3.79	No	0	N/A	N/A	N/A
	TGGT1_263320	0	2	#DIV/0!	2	hypothetical protein	-0.63	No	0	N/A	N/A	N/A
	TGGT1_263595	2	4	2	2	RNA-binding protein	-3.53	No	1	integral component of membrane	RNA binding;nucleic acid binding	N/A
	TGGT1_264440	0	2	#DIV/0!	2	signal recognition particle receptor beta subunit protein	-4.66	No	1	cytoplasm;integral component of membrane;intracellular anatomical structure;nucleus	GTP binding;GTPase activity	small GTPase mediated signal transduction
	TGGT1_264690	0	2	#DIV/0!	2	putative cyclin 4	-1.63	No	0	host cell nucleus	cyclin-dependent protein serine/threonine kinase regulator activity	regulation of transcription by RNA polymerase II
	TGGT1_265870B	0	2	#DIV/0!	2	pantoate-beta-alanine ligase	0.72	No	0	N/A	pantoate-beta-alanine ligase activity	pantothenate biosynthetic process
	TGGT1_266070	0	2	#DIV/0!	2	ribosomal protein RPL31	-3.75	No	0	intracellular anatomical structure;ribosome	structural constituent of ribosome	translation
	TGGT1_266470	0	2	#DIV/0!	2	hypothetical protein	1.04	No	0	N/A	N/A	N/A
	TGGT1_271820	0	2	#DIV/0!	2	lipoyltransferase and lipoate-protein ligase subfamily protein	-2.6	No	0	N/A	catalytic activity;ligase activity;nucleotidyltransferase activity	cellular protein modification process;protein lipoylation
	TGGT1_272660	0	2	#DIV/0!	2	hypothetical protein	-0.33	YES	0	N/A	N/A	N/A
	TGGT1_275860	0	2	#DIV/0!	2	hypothetical protein	2.13	No	1	N/A	N/A	N/A
	TGGT1_278530	0	2	#DIV/0!	2	putative multiprotein bridging factor type 1 family transcriptional co-activator	1.07	No	0	N/A	DNA binding;sequence-specific DNA binding	N/A
	TGGT1_281490	0	2	#DIV/0!	2	putative glutamine amidotransferase subunit pdxt	0.08	No	0	N/A	catalytic activity;glutaminase activity;transferase activity	cobalamin biosynthetic process;glutamine metabolic process;pyridoxal phosphate biosynthetic process;vitamin B6 biosynthetic process
	TGGT1_283710	0	2	#DIV/0!	2	longevity-assurance protein (LAG1) domain-containing protein	-1.09	No	5	integral component of membrane	sphingosine N-acyltransferase activity	N/A
	TGGT1_290980	0	2	#DIV/0!	2	putative glycine C-acetyltransferase	-0.62	No	0	N/A	catalytic activity;pyridoxal phosphate binding;serine C-palmitoyltransferase activity;transferase activity;transferase activity, transferring nitrogenous groups	biosynthetic process;cellular amino acid metabolic process
	TGGT1_293470	2	4	2	2	hypothetical protein	1.52	No	0	N/A	N/A	N/A
	TGGT1_294980	0	2	#DIV/0!	2	hypothetical protein	2.06	No	1	integral component of membrane	N/A	N/A
	TGGT1_297470	0	2	#DIV/0!	2	putative myosin light chain 2	0.78	No	0	N/A	calcium ion binding	N/A
	TGGT1_299110	2	4	2	2	cleft lip and palate transmembrane protein 1 (clptm1) protein	-1.99	No	5	integral component of membrane;membrane	N/A	N/A
	TGGT1_308970	0	2	#DIV/0!	2	hypothetical protein	2.51	YES	0	N/A	N/A	N/A
	TGGT1_310670	0	2	#DIV/0!	2	putative glycogen phosphorylase 1	1.01	No	0	N/A	1,4-alpha-oligoglucan phosphorylase activity;SHG alpha-glucan phosphorylase activity;glycogen phosphorylase activity;linear malto-oligosaccharide phosphorylase activity;pyridoxal phosphate binding	carbohydrate metabolic process
	TGGT1_312090	2	4	2	2	ribosomal protein RPL23	-4.32	No	0	ribosome	structural constituent of ribosome	translation
	TGGT1_312260	2	4	2	2	hypothetical protein	-3.58	No	0	N/A	protein binding	N/A
AP1-γ	TGGT1_313670	0	2	#DIV/0!	2	adaptin n terminal region domain-containing protein	-4.27	No	0	AP-1 adaptor complex;Golgi apparatus;clathrin adaptor complex;membrane coat	N/A	intracellular protein transport;vesicle-mediated transport
	TGGT1_314042	0	2	#DIV/0!	2	putative cytochrome c1 heme lyase	-0.55	No	0	mitochondrial inner membrane;mitochondrion	holocytochrome-c synthase activity;metal ion binding	N/A
	TGGT1_314070	0	2	#DIV/0!	2	hypothetical protein	1.83	No	0	N/A	N/A	N/A
	TGGT1_315150	0	2	#DIV/0!	2	putative eukaryotic initiation factor-4E	-1.99	No	0	cytoplasm	RNA binding;translation initiation factor activity	translational initiation
	TGGT1_315930	0	2	#DIV/0!	2	putative integral membrane protein, DUF56 family protein	-3.84	No	0	N/A	N/A	N/A
	TGGT1_318290	0	2	#DIV/0!	2	hypothetical protein	-0.59	No	0	N/A	protein binding	N/A
	TGGT1_319730	2	4	2	2	YOU2 family C2C2 zinc finger protein	0.02	No	0	N/A	N/A	N/A
	TGGT1_320430	0	2	#DIV/0!	2	putative cell-cycle-control protein (translation regulation)	-2.38	No	0	N/A	RNA binding;protein binding	RNA metabolic process
	TGGT1_321500	0	2	#DIV/0!	2	RNA recognition motif-containing protein	-5.18	No	0	ribonucleoprotein complex	RNA binding;nucleic acid binding;protein binding	N/A
DrpB	TGGT1_321620	0	2	#DIV/0!	2	dynamin-related protein DRPB	-4.91	No	0	Golgi apparatus;cytoplasm	GTP binding;GTPase activity	N/A
	TGGT1_321630	0	2	#DIV/0!	2	RNA recognition motif-containing protein	0.55	No	0	N/A	RNA binding;nucleic acid binding	N/A
	TGGT1_408820	0	2	#DIV/0!	2	NTPase	N/A	YES	0	N/A	N/A	N/A
