## Supplemental Table 3 for "Characterization and functional analysis of *Toxoplasma* Golgi-associated proteins identified by proximity labelling"

### Sheet: Primers
Purpose	Name	Description	Sequence 5'-3'
Ulp1 (TGGT1_289120) epitope tagging	P1	Ulp1 sense gRNA - tagging	AAGTTAGACGGAACGCCGATGATAGG
	P2	Ulp1 antisense gRNA - tagging	AAAACCTATCATCGGCGTTCCGTCTA
	P3	Ulp1 fwd homology - tagging	CGCCTACCAGCGGCAGTACGCTCAGTGGCAGCCACAGGCGGGAAGTGGAGGACGGGAATT
	P4	Ulp1 rev homology - tagging	CTGACCTCTCGCCCTTGCCCACCTTTTCCACGGTGGATCGACGGCCAGTGAATTGTAATA
Ulp1 (TGGT1_289120) knockout	P5	Ulp1 sense gRNA - KO	AAGTTGCTCGTGTCGCCGCTTCCCGG
	P6	Ulp1 antisense gRNA - KO	AAAACCGGGAAGCGGCGACACGAGCA
	P7	Ulp1 fwd homology - KO	CTTGCAGGACAATGAACGATTCGTCCCTGACTTGGGAAACCACTCCATGGAACCTGACTG
	P8	Ulp1 rev homology - KO	TTCGTTTCGTCACAAAGATGAGTTTCTTCTCCTTTCTCGCctgcaaGtgcatagaaggaa
Sec31 (TGGT1_311400) epitope tagging	P9	Sec31 sense gRNA - tagging	AAGTTATCGTTTCGTGGACGTCTTGG
	P10	Sec31 antisense gRNA - tagging	AAAACCAAGACGTCCACGAAACGATA
	P11	Sec31 fwd homology - tagging	ttgcagGCTCATGGGCTTGAAAAGACTGCTTCCGAAACCCGGAAGTGGAGGACGGGAATT
	P12	Sec31 rev homology - tagging	ACCAGAGTTAGCGCATGGGCCTCATCTCTCCTTTCTTCCGACGGCCAGTGAATTGTAATA
Sec16-L (TGGT1_294730) epitope tagging	P13	Sec16-L sense gRNA - tagging	AAGTTACTCCACGCAGACTCGTCCGG
	P14	Sec16-L antisense gRNA - tagging	AAAACCGGACGAGTCTGCGTGGAGTA
	P15	Sec16-L fwd homology - tagging	ACAGGGCCCCGCGACCTACACCCGAAGAGACATCCAGTGGGGAAGTGGAGGACGGGAATT
	P16	Sec16-L rev homology - tagging	AAAGGGAAAAAGCAGGTCTCTGAGTCGCTCAACGAAGGCGACGGCCAGTGAATTGTAATA
TRAPPC11 (TGGT1_264090) epitope tagging	P17	TRAPPC11 sense gRNA - tagging	AAGTTGTACTTAGCTAGCGCTTGAGG
	P18	TRAPPC11 antisense gRNA - tagging	AAAACCTCAAGCGCTAGCTAAGTACA
	P19	TRAPPC11 fwd homology - tagging	GTCCCATCTTACGAATGTCGTTGTCTTTCCCAATTCTCAGGGAAGTGGAGGACGGGAATT
	P20	TRAPPC11 rev homology - tagging	TACGACCGCAGGCGTGGGTGCTCGCTCAACCTCTTTCCCGACGGCCAGTGAATTGTAATA
COG1 (TGGT1_290310) epitope tagging	P21	COG1 sense gRNA - tagging	AAGTTAAAAGTATTCGAAAGTCCAGG
	P22	COG1 antisense gRNA - tagging	AAAACCTGGACTTTCGAATACTTTTA
	P23	COG1 fwd homology - tagging	AAGAAATCGAGACGCAGAAACCGAGAGACCCGTGCATCTGGGAAGTGGAGGACGGGAATT
	P24	COG1 rev homology - tagging	GACTGCTGAACAAAGCACATCATGAAGTGTTGTTTCCCCGACGGCCAGTGAATTGTAATA
GBF1 (TGGT1_232190) epitope tagging	P25	GBF1 sense gRNA - tagging	AAGTTGCGGTGTAACTCAACGAAAGG
	P26	GBF1 antisense gRNA - tagging	AAAACCTTTCGTTGAGTTACACCGCA
	P27	GBF1 fwd homology - tagging	TTGGACGGACCAAGCTCCGGATGGCAGGGGACAGAATTCTGGAAGTGGAGGACGGGAATT
	P28	GBF1 rev homology - tagging	TCTGCGTCAGAAGTGACTGCAGATTCCAGTTCTTGAACCGACGGCCAGTGAATTGTAATA
GLP2 (TGGT1_207370) epitope tagging	P29	GLP2 sense gRNA - tagging	AAGTTGTACGAGGACTCGTGTCATGG
	P30	GLP2 antisense gRNA - tagging	AAAACCATGACACGAGTCCTCGTACA
	P31	GLP2 fwd homology - tagging	AGCCAGTGCCGGACACCGTCCTATAGAGGATCTCTTCAGCGGAAGTGGAGGACGGGAATT
	P32	GLP2 rev homology - tagging	CCTTATCTCCACTTAGACTGTCTGTCATACACACGCGCCGACGGCCAGTGAATTGTAATA
WPDP (TGGT1_230400) epitope tagging	P33	WPDP sense gRNA - tagging	AAGTTGTGCTGGACTGCGAGCTCGCG
	P34	WPDP antisense gRNA - tagging	AAAACGCGAGCTCGCAGTCCAGCACA
	P35	WPDP fwd homology - tagging	acgccgtttgtcactgggtggctcagACGTTAGCGCGGCGGGAAGTGGAGGACGGGAATT
	P36	WPDP rev homology - tagging	TACGGCGAGGATGCGTCGGCGTTTGACGAGAAAACGTCCGACGGCCAGTGAATTGTAATA
GLP3 (TGGT1_216370) epitope tagging	P37	GLP3 sense gRNA - tagging	AAGTTGTACACGCATTTGCGCATGAG
	P38	GLP3 antisense gRNA - tagging	AAAACTCATGCGCAAATGCGTGTACA
	P39	GLP3 fwd homology - tagging	TGTCTGTACCTACGTCGTGAGCCGCCCTCAGTTCGAGCTTGGAAGTGGAGGACGGGAATT
	P40	GLP3 rev homology - tagging	GAATCCTTTCCGACCGCATGCGATAGCACACATATTCACGACGGCCAGTGAATTGTAATA
Tepsin (TGGT1_301410) epitope tagging	P41	Tepsin sense gRNA - tagging	AAGTTAGGAGGGACGGGATCGCTGGG
	P42	Tepsin antisense gRNA - tagging	AAAACCCAGCGATCCCGTCCCTCCTA
	P43	Tepsin fwd homology - tagging	GAATGCAGAGGCGAGAACGAAGTTTGCGTTCGTCACGAGCGGAAGTGGAGGACGGGAATT
	P44	Tepsin rev homology - tagging	TGTCGGCCTTCCTGTGTGTTTCTCCTCGTCTCTCCTTTCGACGGCCAGTGAATTGTAATA
GLP1 (TGGT1_258080) epitope tagging	P45	GLP1 sense gRNA - tagging	AAGTTATTGCCTGAGTGGGATGCGAG
	P46	GLP1 antisense gRNA - tagging	AAAACTCGCATCCCACTCAGGCAATA
	P47	GLP1 fwd homology - tagging	GCTCAGCCAAATCGAAGAAAGAAAAACATCCACAGAACGGGGAAGTGGAGGACGGGAATT
	P48	GLP1 rev homology - tagging	CTCTCCTTTACTTTTTCCACGCGACCTCACAGTCTCTCCGACGGCCAGTGAATTGTAATA
GLP4 (TGGT1_240220) epitope tagging	P49	GLP4 sense gRNA - tagging	AAGTTGCTGGCGAGTGCCCTCTCGTG
	P50	GLP4 antisense gRNA - tagging	AAAACACGAGAGGGCACTCGCCAGCA
	P51	GLP4 fwd homology - tagging	CGCATCCTCCAACGGAGACGCCAGTACCCACCACACGGATGGAAGTGGAGGACGGGAATT
	P52	GLP4 rev homology - tagging	CCTCTCCTTGGCCTCCATACATCCTTGATTTCCTCTCGCGACGGCCAGTGAATTGTAATA
